# Wiring logic of the early rodent olfactory system revealed by high-throughput sequencing of single neuron projections

**DOI:** 10.1101/2021.05.12.443929

**Authors:** Yushu Chen, Xiaoyin Chen, Batuhan Baserdem, Huiqing Zhan, Yan Li, Martin B. Davis, Justus M. Kebschull, Anthony M. Zador, Alexei A. Koulakov, Dinu F. Albeanu

**Affiliations:** Cold Spring Harbor Laboratory, Cold Spring Harbor, NY, 11724; Stony Brook University, Stony Brook, NY; Department of Biomedical Engineering, Johns Hopkins School of Medicine, Baltimore, MD 21205, USA

## Abstract

The structure of neuronal connectivity often provides insights into the relevant stimulus features, such as spatial location, orientation, sound frequency, etc^1–6^. The olfactory system, however, appears to lack structured connectivity as suggested by reports of broad and distributed connections both from the olfactory bulb to the piriform cortex^7–22^ and within the cortex^23–25^. These studies have inspired computational models of circuit function that rely on random connectivity^26–33^. It remains, nonetheless, unclear whether the olfactory connectivity contains spatial structure. Here, we use high throughput anatomical methods (MAPseq and BARseq)^34–38^ to analyze the projections of 5,309 bulb and 30,433 piriform cortex output neurons in the mouse at single-cell resolution. We identify previously unrecognized spatial organization in connectivity along the anterior-posterior axis (A-P) of the piriform cortex. We find that both the bulb projections to the cortex and the cortical outputs are not random, but rather form gradients along the A-P axis. Strikingly, these gradients are *matched*: bulb neurons targeting a given location within the piriform cortex co-innervate extra-piriform regions that receive strong inputs from neurons within that piriform locus. We also identify signatures of local connectivity in the piriform cortex. Our findings suggest an organizing principle of matched direct and indirect olfactory pathways that innervate extra-piriform targets in a coordinated manner, thus supporting models of information processing that rely on structured connectivity within the olfactory system.
