## Supplementary Table 3 for "Wiring logic of the early rodent olfactory system revealed by high-throughput sequencing of single neuron projections"

### Sheet: Fig. 2c
All pMC	Spearman Corr
AON	-0.993913
OT	-0.421739
CoA	0.953043
lENT	0.98
	Spearman Corr p	Piecewise vs. linear fit comparison p values	All after Bonferroni correction
AON	1.85794e-23	0.004
OT	0.156645	0.849035
CoA	6.15641e-13	0.004
lENT	2.66229e-17	0.004

### Sheet: Fig. 4a
	Spearman Corr
AON	-0.958216
OT	-0.114625
CoA	0.77188
lENT	0.974026
	Spearman Corr p after Bonferroni correctoin
AON	2.0156e-12
OT	1
CoA	7.49628e-05
lENT	1.19957e-14

### Sheet: Fig. 4c
	Spearman correlation	p value (after Bonferroni correction)
AON	0.9526	1.5583e-05
OT	0.0288	1
CoA	0.7312	0.00067148
lENT	0.965	1.4393e-05

### Sheet: ED Fig. 3b
	p values (rank sum test, Bonferroni correction)
AON	0.00425358
APC	0.0271008
PPC	9.9042e-18
OT	0.00477306
CoA	1.15224e-11
lENT	1.05942e-16

### Sheet: ED Fig. 5b
	p values (Student's t test)
CAV2-Cre in MPC vs CAV2-Cre in lENT	0.0296

### Sheet: ED Fig. 6b
	p values (rank sum test, Bonferroni correction)
APC	3.6e-281
PPC	3e-159
AON	1.14e-16
OT	5.72e-36
CoA	1.08e-114
lENT	2.66e-69

### Sheet: ED Fig. 6d
NP pMC	Spearman Corr		BP pMC	Spearman Corr
AON	-0.754783		AON	-0.985217
OT	-0.79913		OT	0.0426087
CoA	0.842609		CoA	0.929565
lENT	0.753913		lENT	0.884348
	Spearman Corr p			Spearman Corr p	All after Bonferroni correction
AON	6.10632e-05		AON	7.34778e-19
OT	7.66815e-06		OT	1
CoA	5.61093e-07		CoA	6.75089e-11
lENT	6.33151e-05		lENT	1.87526e-08

### Sheet: ED.Fig.8f
Cluster	p values (sign rank test, Bonferroni correction)
1	3.6e-94
2	4.6e-97
3	1.9e-303
4	2.8e-19
5	0.44
6	0.05

### Sheet: ED Fig. 9c
	Spearman correlation	p values (after Bonferroni correction)
OB	-0.93	1.64e-05
lENT	0.74	0.00044
AON	-0.94	2.04e-05
CoA	0.92	1.72e-05
